# Assessing deep learning algorithms in *cis*-regulatory motif finding based on genomic sequencing data

**DOI:** 10.1101/2020.11.30.403261

**Authors:** Yan Wang, Shuangquan Zhang, Anjun Ma, Cankun Wang, Zhenyu Wu, Dong Xu, Qin Ma

## Abstract

*Cis*-regulatory motif finding is a crucial step in the detection of gene regulatory mechanisms using genomic data. Deep learning (**DL**) models have been utilized to denovoly identify motifs, and have been proven to outperform traditional methods. By 2020, twenty DL models have been developed to identify DNA and RNA motifs with diverse framework designs and implementation styles. Hence, it is beneficial to systematically compare their performances, which can facilitate researchers in selecting the appropriate tools for their motif analyses. Here, we carried out an in-depth assessment of the 20 models utilizing 1,043 genomic sequencing datasets, including 690 ENCODE ChIP-Seq, 126 cancer ChIP-Seq, 172 single-cell cleavages under targets and release using a nuclease, and 55 RNA CLIP-Seq. Four metrics were designed and investigated, including the accuracy of motif finding, the performance of DNA/RNA sequence classification, algorithm scalability, and tool usability. The assessment results demonstrated the high complementarity of the existing models, and it was determined that the most suitable model should primarily depend on the data size and type as well as the model outputs. A webserver was developed to allow efficient access of the identified motifs and effective utilization of high-performing DL models.
