## Supplementary Tables for "Assessing deep learning algorithms in *cis*-regulatory motif finding based on genomic sequencing data": Supplementary_Table_S1.xlsx

### Sheet: Motif
Table S1. All 20 benchmarked DL tools.
Model	Architecture	motif finding	detector.No	detector.width	Platform	Server	Code
Deepbind	convolution, pooling, dense	*	16	24	Lua	http://tools.genes.toronto.edu/deepbind/	http://tools.genes.toronto.edu/deepbind/
DeepSEA	convolution, pooling, dense		-	-	Lua	http://deepsea.princeton.edu/job/analysis/create/	http://deepsea.princeton.edu/job/analysis/create/
Zeng	convolution, pooling, dense		-	-	python	-	http://cnn.csail.mit.edu
DeepSNR	convolution, pooling, deconvolution, unpooling, dense		-	-	python	-	https://github.com/sirajulsalekin/DeepSNR
Basset	convolution, pooling, dense	*	300	19	python	-	https://genome.cshlp.org/content/suppl/2016/06/10/gr.200535.115.DC1/Supp_Basset-0.1.0.tar.gz
DeFine	convolution, pooling, dense	*	16	24	python	http://define.cbi.pku.edu.cn/	http://define.cbi.pku.edu.cn/download/define-1.0.tar.gz
DESSO	convolution, pooling, dense	*	16	24	python	https://bmbl.bmi.osumc.edu/DESSO	https://github.com/viyjy/DESSO
TFImpute	convolution, pooling, dense	*	20	24	python	-	https://bitbucket.org/feeldead/tfimpute
DeepHistone	convolution, pooling, gate, dense	*	128	9	python	-	https://github.com/QijinYin/DeepHistone
DANNTF	convolution, pooling, dense		-	-	python	-	http://www.hitsz-hlt.com:8080/DANNTF/index.jsp
WSCNNLSTM	DBN, convolution, pooling, dense		-	-	python	-	https://github.com/turningpoint1988/WSCNNLSTM
DeeperBind	convolution, pooling, RNN, dense	*	16	26	Lua	-	https://github.com/litao-csu/DeeperBind
DeepCpG	convolution, pooling, RNN, dense	*	128	11	python	-	https://github.com/cangermueller/deepcpg
FactorNET	convolution, pooling, RNN, dense	*	32	26	python	-	http://github.com/uci-cbcl/FactorNet
DanQ	convolution, pooling, RNN, dense	*	320	26	python	-	http://github.com/uci-cbcl/DanQ
iDeep	convolution, pooling, dense	*	102	10	python	-	https://github.com/xypan1232/iDeep
iDeepE	convolution, pooling, dense	*	16	10	python	-	https://github.com/xypan1232/iDeepE
iDeepS	convolution, pooling, RNN, dense	*	16	10	python	-	https://github.com/xypan1232/iDeepS
iDeepV	convolution, pooling, dense		-	-	python	-	https://github.com/xypan1232/iDeepV
Deep-RBPPred	convolution, pooling, dense		-	-	python	-	http://www.rnabinding.com/Deep_RBPPred/Deep-RBPPred.html
