## Supplementary Tables for "Assessing deep learning algorithms in *cis*-regulatory motif finding based on genomic sequencing data": Supplementary_Table_S3.xlsx

### Sheet: Sheet1
Table S3. Scoring sheet for assessing usability of DL models.
name	aspect_id	category	weight	developer_friendly	user_friendly	future_proof	aspect	references	item_weight	active	item_id	item	check_id
Open source	open_source	availability	8	TRUE	TRUE	TRUE	Is the code freely available?	@l_rpackages_2017, @wilson_best_2014, @taschuk_ten_2017, @wickham_packagesorganizetest_2015, @artaza_top10metrics_2016, @silva_generalguidelinesbiomedical_2017, @jimenez_foursimplerecommendations_2017	0.5	TRUE	free_code	Method's code is freely available	1
									0.5	TRUE	free_platform	The code can be run on a freely available platform	2
Version control	version_control	availability	7	TRUE	FALSE	FALSE	Is the code version controlled?	@l_rpackages_2017, @wilson_best_2014, @taschuk_ten_2017, @wickham_packagesorganizetest_2015, @artaza_top10metrics_2016, @silva_generalguidelinesbiomedical_2017	1	TRUE	version_control	The code is available on a public version controlled repository, such as Github	3
Packaging	packaging	availability	5	FALSE	TRUE	FALSE	Is the code contained into an easy to install package? Is it discoverable?	@l_rpackages_2017, @wickham_packagesorganizetest_2015, @jimenez_foursimplerecommendations_2017, @silva_generalguidelinesbiomedical_2017	0.5	TRUE	package	The code is provided as a "package", exposing functionality through functions or shell commands	4
									0.5	TRUE	repository	The code can be easily installed through a repository such as CRAN, Bioconductor, PyPI, CPAN, debian packages, ...	5
Dependencies	dependencies	availability	5	TRUE	TRUE	FALSE	Are dependencies clearly stated and available?	@taschuk_ten_2017, @wickham_packagesorganizetest_2015, @artaza_top10metrics_2016, @karimzadeh_topconsiderationscreating_	0.5	TRUE	dependencies	Dependencies are clearly stated in the tutorial or in the code	6
									0.5	TRUE	dependencies_installation	Dependencies are automatically installed	7
License	license	availability	7	TRUE	TRUE	TRUE	Is the license of the code clear? Does this license permit academic use?	@l_rpackages_2017, @taschuk_ten_2017, @wickham_packagesorganizetest_2015, @artaza_top10metrics_2016, @silva_generalguidelinesbiomedical_2017, @jimenez_foursimplerecommendations_2017	0.5	TRUE	license	The code is licensed	8
									0.5	TRUE	license_academic	License allows academic use	9
Interface	interface	availability	2	TRUE	TRUE	FALSE	Does the tool have a graphical user interface?	@silva_generalguidelinesbiomedical_2017	0.5	TRUE	gui	The tool can be run using a graphical user interface, either locally or on a web server	10
									0.5	TRUE	programming_interface	The tool can be run through the command line or through a programming language	11
Function and object naming	naming	code_quality	3	FALSE	TRUE	FALSE	Do the functions and objects have a consistent naming?	@wilson_best_2014, @wickham_packagesorganizetest_2015	0.67	TRUE	function_names	Functions/commands have well chosen names	12
									0.33	TRUE	argument_names	Arguments/parameters have well chosen names	13
Code style	style	code_quality	4	TRUE	FALSE	FALSE	Do the functions have a consistent style?	@wilson_best_2014, @wickham_packagesorganizetest_2015, @artaza_top10metrics_2016	0.5	TRUE	style_consistency	Code has a consistent style	14
									0.5	TRUE	style_good_practices	Code follows (basic) good practices in the programming language of choice, for example PEP8 or the tidyverse style guide	15
Code duplication	duplication	code_quality	3	TRUE	FALSE	FALSE	Is code frequently duplicated?	@wilson_best_2014, @wickham_packagesorganizetest_2015	1	TRUE	code_duplication	Duplicated code is minimal	16
Self-contained functions	pure_functions	code_quality	4	FALSE	TRUE	FALSE	Does the code expose certain steps in the method as self-contained functions or commands?	@anderson_writing_2016, @taschuk_ten_2017, @silva_generalguidelinesbiomedical_2017	1	TRUE	functions	The method is exposed to the user as self-contained functions or commands	17
plotting	plotting	code_quality	1	FALSE	TRUE	FALSE	Does the package allow plotting of (intermediate) results?		1	TRUE	plotting	Plotting functions are provided for the final and/or intermediate results	18
Dummy proofing	dummy_proofing	code_quality	3	FALSE	TRUE	FALSE	Does the package include dummy proofing?	@l_rpackages_2017, @karimzadeh_topconsiderationscreating_	1	TRUE	dummy_proofing	Package contains dummy proofing, i.e. testing whether the parameters and data supplied by the user make sense and are useful	19
Unit testing	testing	code_assurance	6	TRUE	FALSE	TRUE	Does the package include some testing?	@l_rpackages_2017, @wilson_best_2014, @anderson_writing_2016, @wickham_packagesorganizetest_2015, @silva_generalguidelinesbiomedical_2017	0.5	TRUE	unit_testing	Method is tested using unit tests	20
Unit testing	testing	code_assurance	6	TRUE	FALSE	TRUE	Does the package include some testing?	@l_rpackages_2017, @wilson_best_2014, @anderson_writing_2016, @wickham_packagesorganizetest_2015, @silva_generalguidelinesbiomedical_2017	0.5	TRUE	automated_testing	Tests are run automatically using functionality from the programming language	21
Continuous integration	continuous_integration	code_assurance	5	TRUE	FALSE	FALSE	Does the package include some continuous integration?	@beaulieu-jones_reproducibility_2017, @wickham_packagesorganizetest_2015, @artaza_top10metrics_2016, @silva_generalguidelinesbiomedical_2017	1	TRUE	continuous_integration	The method uses continuous integration, for example on Travis CI	22
Code coverage	code_coverage	code_assurance	1	TRUE	FALSE	FALSE	Is the code coverage assessed?		1	TRUE	coverage	The code coverage of the repository is assessed.	23
									1	TRUE	coverage_pct	What is the percentage of code coverage	24
Support	support	code_assurance	6	TRUE	TRUE	TRUE	Does the package include a system to ask for support?	@wilson_best_2014, @wickham_packagesorganizetest_2015, @artaza_top10metrics_2016, @silva_generalguidelinesbiomedical_2017, @jimenez_foursimplerecommendations_2017	0.5	TRUE	support	There is a support ticket system, for example on Github	25
									0.5	TRUE	support_time	The authors respond to tickets and issues are resolved within a reasonable time frame	26
Development model	development_model	code_assurance	2	TRUE	FALSE	FALSE	Does the repository follow a development model, such as GitFlow?	@driessen_successfulgitbranching_2010	0.4	TRUE	development_branch	The repository separates the development code from master code, for example using git master en developer branches	27
									0.4	TRUE	release_branches	The repository has created releases, or several branches corresponding to major releases.	28
									0.2	TRUE	feature_branches	The repository has branches for the development of separate features.	29
Tutorial	tutorial	documentation	6	FALSE	TRUE	TRUE	Is there a tutorial available for the method? Does this tutorial show everything the user needs?	@wickham_packagesorganizetest_2015, @silva_generalguidelinesbiomedical_2017, @jimenez_foursimplerecommendations_2017, @karimzadeh_topconsiderationscreating_, @boulesteix_tensimplerules_2015	0.25	TRUE	tutorial	A tutorial or vignette is available	30
									0.25	TRUE	tutorial_results	The tutorial has example results	31
									0.25	TRUE	tutorial_data	The tutorial has real example data	32
									0.25	TRUE	tutorial_datasets	The tutorial showcases the method on several datasets (1=0, 2=0.5, >2=1)	33
Function documentation	documentation	documentation	6	FALSE	TRUE	FALSE	Is the purpose and usage of each function documented?	@wilson_best_2014, @taschuk_ten_2017, @wickham_packagesorganizetest_2015, @silva_generalguidelinesbiomedical_2017, @karimzadeh_topconsiderationscreating_	0.33	TRUE	documentation_purpose	The purpose and usage of functions/commands is documented	34
									0.33	TRUE	documentation_parameters	The parameters of functions/commands are documented	35
									0.33	TRUE	documentation_output	The output of functions/commands is documented	36
Inline documentation	inline_documentation	documentation	6	TRUE	FALSE	FALSE	Is the code documented inline?	@wilson_best_2014, @taschuk_ten_2017, @wickham_packagesorganizetest_2015, @silva_generalguidelinesbiomedical_2017, @karimzadeh_topconsiderationscreating_	1	TRUE	inline_documentation	Inline documentation is present in the code	37
Parameter transparency	parameter_transparency	documentation	2	FALSE	TRUE	TRUE	Are all important parameters available to the user?	@taschuk_ten_2017	1	TRUE	parameter_exposure	All important parameters are exposed to the user	38
Seed setting	seed_setting	behaviour	2	FALSE	FALSE	TRUE	a	@jfp_greendiceare_2016	1	TRUE	seeds	The method does not artificially become deterministic, for example by setting some (0.5) or a lot (1) of seeds	39
Unexpected output	unexpected_output	behaviour	2	TRUE	TRUE	FALSE	Is unexpected output generated by the method?	@artaza_top10metrics_2016	0.25	TRUE	unexpected_output	No unexpected output messages are generated by the method	40
									0.25	TRUE	unexpected_files	No unexpected files, folders or plots are generated	41
									0.5	TRUE	unexpected_warnings	No unexpected warnings during runtime or compilation are generated	42
Trajectory format	format	behaviour	1	FALSE	TRUE	FALSE	Was postprocessing necessary to get the output of the method into a useful format?		1	TRUE	postprocessing	The postprocessing necessary to extract the relevant output from the method is minimal (1), moderate (0.5) or extensive (0)	43
Prior information	prior_information	behaviour	1	FALSE	TRUE	TRUE	Does the method require prior information?		1	TRUE	prior_information	Prior information is required (0), optional (1) or not required (1)	44
Evaluation on real data	evaluation	paper	3	FALSE	FALSE	TRUE	Is the methods usefulness shown in the paper?	@aniba_issuesbioinformaticsbenchmarking_2010, @jelizarow_overoptimismbioinformaticsillustration_2010	0.5	TRUE	paper_datasets	The paper shows the method's usefulness on several (1), one (0.25) or no real datasets.	47
									0.5	TRUE	paper_evaluation	The paper quantifies the accuracy of the method given a gold or silver standard trajectory	48
Evaluation of robustness	robustness	paper	5	FALSE	TRUE	TRUE	Does the paper assess method robustness?	@karimzadeh_topconsiderationscreating_, @aniba_issuesbioinformaticsbenchmarking_2010, @boulesteix_tensimplerules_2015, @jelizarow_overoptimismbioinformaticsillustration_2010	1	TRUE	paper_robustness	The paper assessed method robustness (to eg. noise, subsampling, parameter changes, stability) in one (0.5) or several (1) ways	49

### Sheet: Availability 
Model	Open source	Version control	Packaging	Dependencies	License	Interface
Deepbind	8	7	5	2.5	3.5	1
DeepSEA	4	7	2.5	2.5	3.5	1
Zeng	4	7	2.5	2.5	3.5	1
DeepSNR	4	7	2.5	2.5	3.5	1
Basset	4	7	2.5	5	3.5	1
DeFine	8	7	2.5	2.5	3.5	1
DESSO	8	7	5	5	3.5	1
TFImpute	4	7	2.5	2.5	3.5	1
DeepHistone	4	7	2.5	2.5	3.5	1
DANN_TF	4	7	2.5	2.5	3.5	1
WSCNNLSTM	4	7	2.5	2.5	3.5	1
DeeperBind	4	7	2.5	2.5	3.5	1
DanQ	4	7	2.5	2.5	3.5	1
DeepCpQ	4	7	2.5	2.5	3.5	1
FactorNet	4	7	2.5	2.5	3.5	1
iDeep	4	7	2.5	2.5	3.5	1
iDeepE	4	7	2.5	2.5	3.5	1
iDeepV	4	7	2.5	2.5	3.5	1
Deep-RBPPred	4	7	2.5	2.5	3.5	1
iDeepS	4	7	2.5	2.5	3.5	1

### Sheet: Code_quality 
Model	Function and object naming	Code style	Code duplication	Self-contained functions	Plotting	Dummy proofing
Deepbind	3	2	1	4	0	1
DeepSEA	2	2	1	4	1	1
Zeng	2	2	1	4	1	1
DeepSNR	2	1	1	4	1	1
Basset	3	1	1	4	1	1
DeFine	3	4	1	4	1	1
DESSO	3	2	1	4	1	1
TFImpute	3	2	1	4	1	1
DeepHistone	2	1	1	4	1	1
DANN_TF	2	1	1	4	0	1
WSCNNLSTM	2	1	1	4	0	1
DeeperBind	2	1	1	4	0	1
DanQ	2	1	1	4	1	1
DeepCpQ	3	1	1	4	1	1
FactorNet	2	1	1	4	1	1
iDeep	2	1	1	4	0	1
iDeepE	2	1	1	4	0	1
iDeepV	2	1	1	4	1	1
Deep-RBPPred	2	1	1	4	0	1
iDeepS	2	1	1	4	0	1

### Sheet: Code_assurance
Model	Unit testing	Continuous integration	Code coverage	Support	Development model
Deepbind	3	0	1	3	1.6
DeepSEA	3	0	1	3	0.8
Zeng	3	0	1	3	0.8
DeepSNR	3	0	1	3	0.8
Basset	3	0	1	3	1.2
DeFine	3	0	1	3	2
DESSO	3	0	1	3	1.6
TFImpute	3	0	1	3	1.2
DeepHistone	3	0	1	3	1.2
DANN_TF	0	0	1	3	0.8
WSCNNLSTM	0	0	1	3	0.8
DeeperBind	0	0	1	3	0.8
DanQ	3	0	1	3	0.8
DeepCpQ	3	0	1	3	1.6
FactorNet	3	0	1	3	0.8
iDeep	0	0	1	3	0.8
iDeepE	0	0	1	3	0.8
iDeepV	0	0	1	3	0.8
Deep-RBPPred	0	0	1	3	0.8
iDeepS	0	0	1	3	0.8

### Sheet: Documentation   
Model	Tutorial	Function documentation	Inline documentation	Parameter transparency
Deepbind	6	2	6	1
DeepSEA	1.5	4	6	1
Zeng	3	2	6	1
DeepSNR	1.5	2	6	1
Basset	1.5	2	6	1
DeFine	3	4	6	1
DESSO	6	4	3	1
TFImpute	3	4	3	1
DeepHistone	3	4	3	1
DANN_TF	1.5	2	3	1
WSCNNLSTM	1.5	2	3	1
DeeperBind	1.5	2	3	1
DanQ	1.5	2	3	1
DeepCpQ	3	2	3	1
FactorNet	1.5	2	3	1
iDeep	1.5	2	3	1
iDeepE	1.5	2	3	1
iDeepV	3	2	3	1
Deep-RBPPred	1.5	2	3	1
iDeepS	1.5	2	3	1

### Sheet: Behaviour
Model	Seed setting	Unexpected output
Deepbind	2	1.5
DeepSEA	2	1
Zeng	2	1.5
DeepSNR	2	1
Basset	2	1
DeFine	2	1
DESSO	2	2
TFImpute	2	1
DeepHistone	2	1
DANN_TF	2	1
WSCNNLSTM	2	1
DeeperBind	2	1
DanQ	2	1
DeepCpQ	2	1
FactorNet	2	1
iDeep	2	1
iDeepE	2	1
iDeepV	2	1
Deep-RBPPred	2	1
iDeepS	2	1

### Sheet: Model
Model	Open source	Version control	Packaging	Dependencies	License	Interface	Function and object naming	Code style	Code duplication	Self-contained functions	Plotting	Dummy proofing	Unit testing	Continuous integration	Code coverage	Support	Development model	Tutorial	Function documentation	Inline documentation	Parameter transparency	Seed setting	Unexpected output
Deepbind	8	7	5	2.5	3.5	1	3	2	1	4	0	1	3	0	1	3	0.8	6	2	6	1	2	2
DeepSEA	4	7	2.5	2.5	3.5	1	2	2	1	4	1	1	3	0	1	3	0.8	1.5	4	6	1	2	2
Zeng	4	7	2.5	2.5	3.5	1	2	2	1	4	1	1	3	0	1	3	1.6	3	2	6	1	2	2
DeepSNR	4	7	2.5	2.5	3.5	1	2	1	1	4	1	1	3	0	1	3	0.8	1.5	2	6	1	2	1
Basset	4	7	2.5	5	3.5	1	3	2	1	4	1	1	3	0	1	3	1.6	1.5	2	6	1	2	2
DeFine	8	7	2.5	2.5	3.5	1	3	2	1	4	1	1	3	0	1	3	1.6	3	4	6	1	2	2
DESSO	8	7	5	5	3.5	1	3	2	1	4	1	1	3	0	1	3	1.6	6	4	3	1	2	2
TFImpute	4	7	2.5	2.5	3.5	1	3	2	1	4	1	1	3	0	1	3	1.6	3	4	3	1	2	1
DeepHistone	4	7	2.5	2.5	3.5	1	2	1	1	4	1	1	3	0	1	3	1.6	3	4	3	1	2	1
DANN_TF	4	7	2.5	2.5	3.5	1	2	1	1	4	0	1	0	0	1	3	0.8	1.5	2	3	1	2	1
WSCNNLSTM	4	7	2.5	2.5	3.5	1	2	1	1	4	0	1	0	0	1	3	0.8	1.5	2	3	1	2	1
DeeperBind	4	7	2.5	2.5	3.5	1	2	1	1	4	0	1	0	0	1	3	0.8	1.5	2	3	1	2	1
DanQ	4	7	2.5	2.5	3.5	1	2	1	1	4	1	1	3	0	1	3	0.8	1.5	2	3	1	2	1
DeepCpQ	4	7	2.5	2.5	3.5	1	3	1	1	4	1	1	3	0	1	3	1.6	3	2	3	1	2	1
FactorNet	4	7	2.5	2.5	3.5	1	2	1	1	4	1	1	3	0	1	3	0.8	1.5	2	3	1	2	1
iDeep	4	7	2.5	2.5	3.5	1	2	1	1	4	0	1	0	0	1	3	0.8	1.5	2	3	1	2	1
iDeepE	4	7	2.5	2.5	3.5	1	2	1	1	4	0	1	0	0	1	3	0.8	1.5	2	3	1	2	1
iDeepV	4	7	2.5	2.5	3.5	1	2	1	1	4	1	1	0	0	1	3	0.8	3	2	3	1	2	1
Deep-RBPPred	4	7	2.5	2.5	3.5	1	2	1	1	4	0	1	0	0	1	3	0.8	1.5	2	3	1	2	1
iDeepS	4	7	2.5	2.5	3.5	1	2	1	1	4	0	1	0	0	1	3	0.8	1.5	2	3	1	2	1
