## Supplementary Tables for "Assessing deep learning algorithms in *cis*-regulatory motif finding based on genomic sequencing data": Supplementary_Table_S4.xlsx

### Sheet: sheet1
Table S4. AEMR, motif, usability, scalability and overall scores of DL models in this study.
	DNA or RNA model	Open source	AEMR	Motif	Usability	Scalability	Overall
Deepbind	DNA, RNA	Package, web server	1.69	2.3494	3.68434	404	0.811296
DeepSEA	DNA	Package, web server	1.19	0	3.01984	178	0.45292
Zeng	DNA, RNA	Package	0.86	0	3.09625	117	0.404597
DeepSNR	DNA	Package	1	0	2.2928	185	0.363972
Basset	DNA	Package	1.99	1.45248	3.16923	261	0.748889
DeFine	DNA	Package, web server	0.47	1.57084	3.67785	163	0.536086
DESSO	DNA	Package, web server	1.7	3	3.95528	406	0.896991
TFImpute	DNA	Package	1.56	1.34523	2.7239	473	0.612646
DeepHistone	DNA	Package	2.16	1.42932	2.49075	333	0.720396
DANN_TF	DNA	Package	1.5	0	1.29716	198	0.376856
WSCNNLSTM	DNA	Package	0.78	0	1.29716	1881	0.124701
DeeperBind	DNA, RNA	Package	2.01	2.43475	1.29716	2824	0.51813
DeepCpG	DNA	Package	0.78	1.54865	2.36425	239	0.484361
FactorNET	DNA	Package	1.82	2.36462	1.92818	568	0.691654
DanQ	DNA, RNA	Package	0.96	1.48418	1.92818	755	0.439242
Deepbind	DNA, RNA	Package, web server	0.95	0	3.68434	383	0.445169
DeeperBind	DNA, RNA	Package	1.47	0	1.29716	308	0.363403
Zeng	DNA, RNA	Package	0.77	0	3.09625	226	0.380567
DanQ	DNA, RNA	Package	1.46	0	1.92818	434	0.399797
iDeep	RNA	Package	1.53	0.15873	1.29716	330	0.38317
iDeepE	RNA	Package	1.03	0.0466437	1.29716	172	0.295345
iDeepS	RNA	Package	1.56	0.321534	1.29716	411	0.421112
iDeepV	RNA	Package	1.76	0	1.59605	119	0.428846
Deep-RBPPred	RNA	Package	0.53	0	1.29716	236	0.201859
