## Supplementary Tables for "Assessing deep learning algorithms in *cis*-regulatory motif finding based on genomic sequencing data": Supplementary_Table_S5.xlsx

### Sheet: AEMR
Table S5. AEMR of each DNA model, based on nine cancer types.
	Bladder cancer	Breast cancer	Cervical cancer	Colon cancer	Colorectal cancer	Gastric cancer	Lung cancer	Prostate cancer	Liver cancer
Deepbind	0.711136	0.747204	0.780804	0.7781	0.808231	0.805942	0.847722	0.764211	0.711774
DESSO	0.792011	0.741863	0.80631	0.759212	0.785233	0.828973	0.800912	0.824461	0.829499
Zeng	0.635534	0.62442	0.614632	0.6215	0.478431	0.259716	0.664949	0.689619	0.783291
DeepSNR	0.395976	0.363665	0.363533	0.376503	0.36838	0.363094	0.356193	0.356122	0.43366
Basset	0.590763	0.570841	0.678867	0.637846	0.70472	0.683812	0.684597	0.658758	0.646357
DepFine	0.493889	0.498217	0.465368	0.486297	0.484066	0.486087	0.48553	0.498243	0.45265
TFImpute	1.01624	0.972857	1.06877	0.946127	1.06661	1.0454	1.01201	1.05692	0.927021
DeepHistone	0.801637	0.777013	0.916116	0.886966	0.940733	0.937317	0.926791	0.850948	0.957916
DANN_TF	0.522719	0.526012	0.504168	0.543001	0.522152	0.506617	0.515538	0.498657	0.531311
WSCNNLSTM	0.440615	0.414831	0.421907	0.432424	0.399127	0.364197	0.43171	0.337797	0.303325
DeeperBind	0.482187	0.491709	0.509029	0.518944	0.509941	0.487062	0.506199	0.514566	0.487652
DeepCpG	0.380072	0.367747	0.30934	0.33793	0.365233	0.362641	0.371451	0.482522	0.312298
FactorNET	0.607821	0.568343	0.686674	0.664919	0.735593	0.760232	0.637345	0.575897	0.287618
DanQ	0.435944	0.487267	0.377813	0.506827	0.528124	0.396021	0.403148	0.299621	0.478272
DeepSEA	0.30207	0.350355	0.304363	0.359141	0.314584	0.332565	0.320705	0.30697	0.322861
